# Mutational pressure drives differential genome conservation in two bacterial endosymbionts of sap feeding insects

**DOI:** 10.1101/2020.07.29.225037

**Authors:** Gus Waneka, Yumary M. Vasquez, Gordon M. Bennett, Daniel B. Sloan

## Abstract

Compared to free-living bacteria, endosymbionts of sap-feeding insects have tiny and rapidly evolving genomes. Increased genetic drift, high mutation rates, and relaxed selection associated with host control of key cellular functions all likely contribute to genome decay. Phylogenetic comparisons have revealed massive variation in endosymbiont evolutionary rate, but such methods make it difficult to partition the effects of mutation vs. selection. For example, the ancestor of auchenorrhynchan insects contained two obligate endosymbionts, *Sulcia* and a betaproteobacterium (*BetaSymb*; called *Nasuia* in leafhoppers) that exhibit divergent rates of sequence evolution and different propensities for loss and replacement in the ensuing ∼300 Ma. Here, we use the auchenorrhynchan leafhopper *Macrosteles sp. nr. severini*, which retains both of the ancestral endosymbionts, to test the hypothesis that differences in evolutionary rate are driven by differential mutagenesis. We used a high-fidelity technique known as duplex sequencing to measure and compare low-frequency variants in each endosymbiont. Our direct detection of *de novo* mutations reveals that the rapidly evolving endosymbiont (*Nasuia*) has a much higher frequency of single-nucleotide variants than the more stable endosymbiont (*Sulcia*) and a mutation spectrum that is even more AT-biased than implied by the 83.1% AT content of its genome. We show that indels are common in both endosymbionts but differ substantially in length and distribution around repetitive regions. Our results suggest that differences in long-term rates of sequence evolution in *Sulcia* vs. *BetaSymb*, and perhaps the contrasting degrees of stability of their relationships with the host, are driven by differences in mutagenesis.

**SIGNIFICANCE STATEMENT:** Two ancient endosymbionts in the same host lineage display stark differences in genome conservation over phylogenetic scales. We show the rapidly evolving endosymbiont has a higher frequency of mutations, as measured with duplex sequencing. Therefore, differential mutagenesis likely drives evolutionary rate variation in these endosymbionts.
