## supplementary data S1 for "Mutational pressure drives differential genome conservation in two bacterial endosymbionts of sap feeding insects"

### Sheet: symb_freq_syn_vs_nonsyn
Population	Rep	Reference	Position	Ref Base	Substitution Type	Ref Base Count	Variant Count	Total Site Specific Coverage	Site Specific Variant Frequency	Region	AA_Change
B	2	Nasuia-MSEV	1089	G	CG->TA	95	26	121	0.214876	CDS	Syn
B	1	Nasuia-MSEV	1089	G	CG->TA	94	13	107	0.121495	CDS	Syn
A	2	Nasuia-MSEV	1089	G	CG->TA	79	8	87	0.091954	CDS	Syn
A	1	Nasuia-MSEV	1089	G	CG->TA	137	3	140	0.0214286	CDS	Syn
B	2	Nasuia-MSEV	1389	G	CG->AT	95	84	179	0.469274	CDS	Syn
B	1	Nasuia-MSEV	1389	G	CG->AT	77	73	150	0.486667	CDS	Syn
A	2	Nasuia-MSEV	1389	G	CG->AT	118	9	127	0.0708661	CDS	Syn
A	1	Nasuia-MSEV	1389	G	CG->AT	172	6	178	0.0337079	CDS	Syn
B	1	Nasuia-MSEV	3360	T	AT->GC	64	44	108	0.407407	CDS	Syn
B	2	Nasuia-MSEV	3360	T	AT->GC	103	34	137	0.248175	CDS	Syn
A	1	Nasuia-MSEV	3360	T	AT->GC	139	4	143	0.027972	CDS	Syn
B	2	Nasuia-MSEV	3785	A	AT->GC	105	1	106	0.00943396	CDS	D>G
B	1	Nasuia-MSEV	4237	T	AT->GC	154	6	160	0.0375	CDS	S>P
A	2	Nasuia-MSEV	4237	T	AT->GC	128	1	129	0.00775194	CDS	S>P
B	2	Nasuia-MSEV	5672	A	AT->GC	221	1	222	0.0045045	CDS	H>R
B	1	Nasuia-MSEV	5743	G	CG->TA	257	1	258	0.00387597	CDS	V>I
B	2	Nasuia-MSEV	5941	G	CG->TA	252	1	253	0.00395257	CDS	A>T
B	2	Nasuia-MSEV	6181	T	AT->GC	244	4	248	0.016129	CDS	Syn
B	1	Nasuia-MSEV	6181	T	AT->GC	249	1	250	0.004	CDS	Syn
B	2	Nasuia-MSEV	8188	A	AT->GC	98	1	99	0.010101	CDS	S>G
B	1	Nasuia-MSEV	13114	G	CG->TA	156	1	157	0.00636943	CDS	M>I
B	2	Nasuia-MSEV	13559	A	AT->GC	101	1	102	0.00980392	CDS	T>A
B	1	Nasuia-MSEV	14726	G	CG->TA	139	1	140	0.00714286	CDS	G>S
B	2	Nasuia-MSEV	15324	C	CG->TA	167	1	168	0.00595238	CDS	S>F
B	1	Nasuia-MSEV	15469	C	CG->GC	113	1	114	0.00877193	CDS	Syn
A	1	Nasuia-MSEV	16199	G	CG->TA	148	15	163	0.0920245	CDS	Syn
A	2	Nasuia-MSEV	16199	G	CG->TA	81	11	92	0.119565	CDS	Syn
B	1	Nasuia-MSEV	16199	G	CG->TA	115	9	124	0.0725806	CDS	Syn
B	2	Nasuia-MSEV	16199	G	CG->TA	131	1	132	0.00757576	CDS	Syn
A	1	Nasuia-MSEV	17044	A	AT->GC	246	1	247	0.00404858	CDS	D>G
A	1	Nasuia-MSEV	17631	G	CG->TA	185	1	186	0.00537634	CDS	D>N
B	1	Nasuia-MSEV	18249	A	AT->GC	223	1	224	0.00446429	CDS	I>V
B	1	Nasuia-MSEV	18591	G	CG->TA	218	1	219	0.00456621	CDS	E>K
A	1	Nasuia-MSEV	19235	C	CG->TA	101	1	102	0.00980392	CDS	P>S
B	1	Nasuia-MSEV	19611	G	CG->TA	67	1	68	0.0147059	CDS	G>E
A	1	Nasuia-MSEV	19942	C	CG->TA	74	1	75	0.0133333	CDS	T>I
B	2	Nasuia-MSEV	20736	A	AT->GC	166	1	167	0.00598802	CDS	K>R
B	2	Nasuia-MSEV	21043	T	AT->GC	189	1	190	0.00526316	CDS	Syn
A	1	Nasuia-MSEV	22418	C	CG->TA	111	20	131	0.152672	CDS	A>V
A	2	Nasuia-MSEV	22418	C	CG->TA	67	14	81	0.17284	CDS	A>V
A	1	Nasuia-MSEV	22796	G	CG->TA	193	1	194	0.00515464	CDS	D>N
B	2	Nasuia-MSEV	23339	A	AT->TA	102	1	103	0.00970874	CDS	K>N
A	1	Nasuia-MSEV	23457	G	CG->AT	171	1	172	0.00581395	CDS	R>L
A	1	Nasuia-MSEV	23616	T	AT->GC	160	19	179	0.106145	CDS	V>A
A	2	Nasuia-MSEV	23616	T	AT->GC	92	8	100	0.08	CDS	V>A
B	2	Nasuia-MSEV	23616	T	AT->GC	159	3	162	0.0185185	CDS	V>A
A	2	Nasuia-MSEV	23997	G	CG->AT	36	1	37	0.027027	CDS	E>*
B	1	Nasuia-MSEV	26422	C	CG->AT	109	1	110	0.00909091	CDS	T>K
B	1	Nasuia-MSEV	28555	G	CG->TA	70	1	71	0.0140845	CDS	R>K
B	1	Nasuia-MSEV	29054	A	AT->GC	106	1	107	0.00934579	CDS	E>G
A	2	Nasuia-MSEV	29459	T	AT->GC	93	2	95	0.0210526	CDS	I>T
B	1	Nasuia-MSEV	31830	G	CG->AT	114	1	115	0.00869565	CDS	D>Y
A	1	Nasuia-MSEV	32561	T	AT->TA	14	1	15	0.0666667	CDS	L>F
A	2	Nasuia-MSEV	33680	T	AT->GC	42	1	43	0.0232558	CDS	Syn
A	1	Nasuia-MSEV	35093	C	CG->TA	189	1	190	0.00526316	CDS	G>D
A	1	Nasuia-MSEV	35104	C	CG->AT	197	1	198	0.00505051	CDS	L>F
A	2	Nasuia-MSEV	35104	C	CG->AT	113	1	114	0.00877193	CDS	L>F
A	1	Nasuia-MSEV	35423	G	CG->TA	212	1	213	0.00469484	CDS	A>V
B	1	Nasuia-MSEV	35664	C	CG->TA	149	1	150	0.00666667	CDS	E>K
A	1	Nasuia-MSEV	35752	T	AT->GC	157	2	159	0.0125786	CDS	I>M
B	1	Nasuia-MSEV	36051	T	AT->GC	114	1	115	0.00869565	CDS	I>V
B	2	Nasuia-MSEV	36510	C	CG->TA	168	3	171	0.0175439	CDS	E>K
B	1	Nasuia-MSEV	36510	C	CG->TA	147	2	149	0.0134228	CDS	E>K
B	1	Nasuia-MSEV	37159	C	CG->TA	110	1	111	0.00900901	CDS	G>D
A	1	Nasuia-MSEV	38572	T	AT->GC	142	33	175	0.188571	CDS	Syn
A	2	Nasuia-MSEV	38572	T	AT->GC	69	6	75	0.08	CDS	Syn
B	2	Nasuia-MSEV	38572	T	AT->GC	188	4	192	0.0208333	CDS	Syn
A	2	Nasuia-MSEV	39078	A	AT->GC	94	1	95	0.0105263	CDS	Y>C
B	1	Nasuia-MSEV	39080	C	CG->TA	129	1	130	0.00769231	CDS	H>Y
A	2	Nasuia-MSEV	40752	T	AT->GC	84	1	85	0.0117647	CDS	Syn
B	2	Nasuia-MSEV	40752	T	AT->GC	133	1	134	0.00746269	CDS	Syn
B	2	Nasuia-MSEV	44234	C	CG->AT	8	2	10	0.2	CDS	L>I
A	1	Nasuia-MSEV	46679	A	AT->GC	40	1	41	0.0243902	CDS	Syn
A	1	Nasuia-MSEV	50897	A	AT->GC	118	2	120	0.0166667	CDS	Syn
B	2	Nasuia-MSEV	54100	C	CG->TA	171	6	177	0.0338983	CDS	G>E
B	1	Nasuia-MSEV	54100	C	CG->TA	156	4	160	0.025	CDS	G>E
A	1	Nasuia-MSEV	54275	G	CG->TA	72	1	73	0.0136986	CDS	H>Y
B	2	Nasuia-MSEV	55076	T	AT->GC	159	4	163	0.0245399	CDS	K>E
A	1	Nasuia-MSEV	55143	A	AT->GC	106	23	129	0.178295	CDS	Syn
A	2	Nasuia-MSEV	55143	A	AT->GC	71	19	90	0.211111	CDS	Syn
B	2	Nasuia-MSEV	55143	A	AT->GC	164	3	167	0.0179641	CDS	Syn
A	2	Nasuia-MSEV	55304	C	CG->TA	73	1	74	0.0135135	CDS	V>I
A	1	Nasuia-MSEV	59160	C	CG->AT	19	4	23	0.173913	CDS	M>I
A	2	Nasuia-MSEV	59160	C	CG->AT	3	1	4	0.25	CDS	M>I
A	1	Nasuia-MSEV	61962	T	AT->GC	228	1	229	0.00436681	CDS	D>G
A	2	Nasuia-MSEV	62023	A	AT->GC	125	1	126	0.00793651	CDS	Syn
A	1	Nasuia-MSEV	62189	G	CG->TA	209	2	211	0.00947867	tRNA	.
A	2	Nasuia-MSEV	62189	G	CG->TA	109	1	110	0.00909091	tRNA	.
B	1	Nasuia-MSEV	63186	A	AT->GC	111	1	112	0.00892857	CDS	V>A
A	1	Nasuia-MSEV	63225	G	CG->TA	152	1	153	0.00653595	CDS	P>L
A	2	Nasuia-MSEV	63561	G	CG->TA	76	1	77	0.012987	CDS	S>L
A	2	Nasuia-MSEV	63587	T	AT->GC	61	3	64	0.046875	CDS	Syn
A	1	Nasuia-MSEV	63587	T	AT->GC	131	1	132	0.00757576	CDS	Syn
B	2	Nasuia-MSEV	66824	A	AT->TA	55	1	56	0.0178571	CDS	N>K
A	1	Nasuia-MSEV	66910	G	CG->TA	86	1	87	0.0114943	intergenic	.
A	2	Nasuia-MSEV	71364	A	AT->GC	95	1	96	0.0104167	CDS	C>R
B	1	Nasuia-MSEV	71613	G	CG->TA	41	1	42	0.0238095	CDS	P>S
B	1	Nasuia-MSEV	72356	A	AT->GC	14	2	16	0.125	CDS	Syn
B	2	Nasuia-MSEV	72356	A	AT->GC	34	1	35	0.0285714	CDS	Syn
A	1	Nasuia-MSEV	72702	C	CG->TA	73	1	74	0.0135135	CDS	G>S
B	2	Nasuia-MSEV	72702	C	CG->TA	97	1	98	0.0102041	CDS	G>S
B	2	Nasuia-MSEV	72829	C	CG->TA	49	5	54	0.0925926	CDS	Syn
B	1	Nasuia-MSEV	72829	C	CG->TA	16	2	18	0.111111	CDS	Syn
B	2	Nasuia-MSEV	74143	C	CG->TA	152	1	153	0.00653595	tRNA	.
A	1	Nasuia-MSEV	74234	G	CG->TA	169	1	170	0.00588235	tRNA	.
A	1	Nasuia-MSEV	76158	C	CG->TA	152	1	153	0.00653595	tRNA	.
A	2	Nasuia-MSEV	78879	T	AT->GC	102	1	103	0.00970874	CDS	Syn
B	1	Nasuia-MSEV	78879	T	AT->GC	156	1	157	0.00636943	CDS	Syn
B	1	Nasuia-MSEV	78982	G	CG->TA	109	1	110	0.00909091	CDS	D>N
B	1	Nasuia-MSEV	79936	G	CG->TA	46	24	70	0.342857	CDS	Syn
B	2	Nasuia-MSEV	79936	G	CG->TA	47	16	63	0.253968	CDS	Syn
A	1	Nasuia-MSEV	79936	G	CG->TA	81	1	82	0.0121951	CDS	Syn
A	1	Nasuia-MSEV	81945	G	CG->TA	23	1	24	0.0416667	CDS	Q>*
A	1	Nasuia-MSEV	83717	A	AT->GC	162	1	163	0.00613497	CDS	L>S
B	2	Nasuia-MSEV	84338	T	AT->GC	253	1	254	0.00393701	CDS	Q>R
B	1	Nasuia-MSEV	84654	C	CG->TA	197	2	199	0.0100503	CDS	V>I
A	1	Nasuia-MSEV	85149	C	CG->TA	255	1	256	0.00390625	CDS	A>T
B	2	Nasuia-MSEV	85346	T	AT->CG	241	1	242	0.00413223	CDS	K>T
A	1	Nasuia-MSEV	85576	C	CG->TA	187	1	188	0.00531915	CDS	Syn
B	2	Nasuia-MSEV	87846	C	CG->AT	141	1	142	0.00704225	CDS	C>F
B	1	Nasuia-MSEV	89838	T	AT->GC	198	1	199	0.00502513	rRNA	.
A	2	Nasuia-MSEV	89876	G	CG->AT	139	1	140	0.00714286	rRNA	.
B	2	Nasuia-MSEV	89952	T	AT->GC	202	1	203	0.00492611	rRNA	.
B	2	Nasuia-MSEV	90121	C	CG->TA	205	1	206	0.00485437	rRNA	.
A	1	Nasuia-MSEV	90198	G	CG->TA	249	1	250	0.004	rRNA	.
B	2	Nasuia-MSEV	90755	G	CG->TA	161	1	162	0.00617284	rRNA	.
A	2	Nasuia-MSEV	91264	C	CG->GC	136	3	139	0.0215827	rRNA	.
A	2	Nasuia-MSEV	91347	C	CG->AT	129	1	130	0.00769231	rRNA	.
A	1	Nasuia-MSEV	91446	C	CG->AT	250	1	251	0.00398406	rRNA	.
A	1	Nasuia-MSEV	91659	G	CG->TA	266	1	267	0.00374532	rRNA	.
B	1	Nasuia-MSEV	91852	T	AT->GC	201	1	202	0.0049505	rRNA	.
A	1	Nasuia-MSEV	91856	C	CG->TA	290	1	291	0.00343643	rRNA	.
B	1	Nasuia-MSEV	91882	G	CG->GC	182	1	183	0.00546448	rRNA	.
B	2	Nasuia-MSEV	92525	C	CG->TA	180	1	181	0.00552486	rRNA	.
A	2	Nasuia-MSEV	92598	C	CG->TA	134	1	135	0.00740741	tRNA	.
B	2	Nasuia-MSEV	92833	G	CG->TA	206	1	207	0.00483092	rRNA	.
A	1	Nasuia-MSEV	92844	G	CG->TA	251	1	252	0.00396825	rRNA	.
A	1	Nasuia-MSEV	93050	C	CG->TA	271	1	272	0.00367647	rRNA	.
A	1	Nasuia-MSEV	93299	G	CG->TA	243	1	244	0.00409836	rRNA	.
B	1	Nasuia-MSEV	93339	A	AT->CG	191	1	192	0.00520833	rRNA	.
B	2	Nasuia-MSEV	93344	G	CG->TA	184	1	185	0.00540541	rRNA	.
B	2	Nasuia-MSEV	94297	T	AT->GC	197	1	198	0.00505051	intergenic	.
A	2	Nasuia-MSEV	96708	C	CG->TA	157	1	158	0.00632911	CDS	G>S
B	1	Nasuia-MSEV	96858	C	CG->TA	199	2	201	0.00995025	CDS	G>R
A	1	Nasuia-MSEV	97046	G	CG->TA	137	1	138	0.00724638	CDS	T>I
B	2	Nasuia-MSEV	97046	G	CG->TA	135	1	136	0.00735294	CDS	T>I
B	2	Nasuia-MSEV	97508	C	CG->TA	51	1	52	0.0192308	CDS	D>N
A	2	Nasuia-MSEV	97597	T	AT->GC	52	1	53	0.0188679	tRNA	.
B	1	Nasuia-MSEV	97601	C	CG->TA	84	1	85	0.0117647	tRNA	.
B	1	Nasuia-MSEV	98308	C	CG->TA	135	1	136	0.00735294	CDS	A>V
B	2	Nasuia-MSEV	100864	G	CG->TA	118	1	119	0.00840336	CDS	G>E
A	1	Nasuia-MSEV	102996	C	CG->TA	26	1	27	0.037037	CDS	V>I
B	2	Nasuia-MSEV	103383	G	CG->GC	143	1	144	0.00694444	CDS	A>G
A	1	Nasuia-MSEV	103504	C	CG->TA	98	1	99	0.010101	CDS	G>R
A	1	Nasuia-MSEV	103680	T	AT->GC	17	5	22	0.227273	CDS	N>S
A	1	Nasuia-MSEV	104104	C	CG->GC	148	1	149	0.00671141	CDS	G>R
B	2	Nasuia-MSEV	106024	C	CG->TA	82	1	83	0.0120482	CDS	Syn
B	2	Nasuia-MSEV	106381	T	AT->GC	80	3	83	0.0361446	CDS	Syn
A	1	Nasuia-MSEV	107929	A	AT->GC	42	6	48	0.125	CDS	T>A
A	2	Nasuia-MSEV	107929	A	AT->GC	26	5	31	0.16129	CDS	T>A
B	2	Nasuia-MSEV	107929	A	AT->GC	66	1	67	0.0149254	CDS	T>A
B	2	Nasuia-MSEV	111366	C	CG->TA	101	2	103	0.0194175	tRNA	.
B	1	Sulcia-MSEV	1271	A	AT->TA	105	1	106	0.00943396	CDS	K>N
A	2	Sulcia-MSEV	6365	T	AT->GC	95	1	96	0.0104167	CDS	Syn
A	1	Sulcia-MSEV	25203	T	AT->GC	133	1	134	0.00746269	CDS	K>E
B	2	Sulcia-MSEV	47786	C	CG->GC	153	1	154	0.00649351	CDS	Syn
B	1	Sulcia-MSEV	71091	C	CG->TA	151	1	152	0.00657895	CDS	P>L
A	2	Sulcia-MSEV	90583	T	AT->TA	71	1	72	0.0138889	CDS	K>*
B	2	Sulcia-MSEV	124393	G	CG->TA	137	1	138	0.00724638	CDS	D>N
B	2	Sulcia-MSEV	128878	A	AT->GC	170	1	171	0.00584795	CDS	E>G
A	1	Sulcia-MSEV	133315	A	AT->GC	106	1	107	0.00934579	CDS	S>P
B	1	Sulcia-MSEV	137813	T	AT->TA	139	1	140	0.00714286	CDS	I>N
A	2	Sulcia-MSEV	140645	T	AT->TA	114	1	115	0.00869565	CDS	E>D
A	1	Sulcia-MSEV	153867	C	CG->TA	110	1	111	0.00900901	CDS	G>S
A	2	Sulcia-MSEV	154969	A	AT->TA	99	1	100	0.01	CDS	K>*
A	1	Sulcia-MSEV	166966	G	CG->AT	115	1	116	0.00862069	CDS	K>N
B	1	Sulcia-MSEV	168115	G	CG->TA	134	1	135	0.00740741	CDS	Syn
B	1	Sulcia-MSEV	176421	G	CG->TA	97	1	98	0.0102041	CDS	G>S
A	1	Sulcia-MSEV	186121	A	AT->CG	146	1	147	0.00680272	intergenic	.
